# Repetitive head impacts induce neuronal loss and neuroinflammation in young athletes

**DOI:** 10.1101/2024.03.26.586815

**Authors:** Morgane L.M.D. Butler, Nida Pervaiz, Kerry Breen, Samantha Calderazzo, Petra Ypsilantis, Yichen Wang, Julia Cammasola Breda, Sarah Mazzilli, Raymond Nicks, Elizabeth Spurlock, Marco M. Hefti, Kimberly L. Fiock, Bertrand R. Huber, Victor E. Alvarez, Thor D. Stein, Joshua D. Campbell, Ann C. McKee, Jonathan D. Cherry

## Abstract

Repetitive head impacts (RHI) sustained from contact sports are the largest risk factor for chronic traumatic encephalopathy (CTE). Currently, CTE can only be diagnosed after death and the multicellular cascade of events that trigger initial hyperphosphorylated tau (p-tau) deposition remain unclear. Further, the symptoms endorsed by young individuals with early disease are not fully explained by the extent of p-tau deposition, severely hampering development of therapeutic interventions. Here, we show that RHI exposure associates with a multicellular response in young individuals (<51 years old) prior to the onset of CTE p-tau pathology that correlates with number of years of RHI exposure. Leveraging single nucleus RNA sequencing of tissue from 8 control, 9 RHI-exposed, and 11 low stage CTE individuals, we identify SPP1+ inflammatory microglia, angiogenic and inflamed endothelial cell profiles, reactive astrocytes, and altered synaptic gene expression in excitatory and inhibitory neurons in all individuals with exposure to RHI. Surprisingly, we also observe a significant loss of cortical sulcus layer 2/3 neurons in contact sport athletes compared to controls independent of p-tau pathology. Finally, we identify TGFB1 as a potential signal mediating microglia-endothelial cell cross talk through ligand-receptor analysis. These results provide robust evidence that multiple years of RHI exposure is sufficient to induce lasting cellular alterations that may underlie p-tau deposition and help explain the early pathogenesis in young former contact sport athletes. Furthermore, these data identify specific cellular responses to repetitive head impacts that may direct future identification of diagnostic and therapeutic strategies for CTE.
