## Supplementary Table of Contents for "Repetitive head impacts induce neuronal loss and neuroinflammation in young athletes"

Table of contents Supplementary Tables:
1: Demographic Summary snRNAseq
2. Demographics snRNAseq
3. Demographics in situ	and Nissl
4. Antibodies
5. RNAscope probes
6. All cell DEGs and findmarker
	a - findMarker Clusters
	b - findMarker Subtype
7. Excitatory and Inhibitory findmarker (to accompany Supplementary Figure 2)
	a - findMarker Seurat clusters
8. Vascular Cells
	a - findMarker clusters
	b - findMarker cell types
9. Microglia
	a - findmarker subtypes
	b - RHI v Control DEGs
	c - CTE v Control DEGs
	d - CTE v RHI DEGs
	e - CTERHI v Control DEGs
	f - Homeostatic v RHIM2/3
	g - RHIM2 v RHIM3
10. Astrocytes
	a - findMarker subtypes
	b - RHI v Control DEGs
	c - CTE v Control DEGs
	d - CTE v RHI DEGs
	e - CTERHI v Control DEGs
11. Endothelial Cells
	a - findMarker subtypes
	b - RHI v Control DEGs
	c - CTE v Control DEGs
	d - CTE v RHI DEGs
	e - CTERHI v Control DEGs
12. Oligodendrocytes
	a - findMarker Seurat Clusters
	b - RHI v Control DEGs
	c - CTE v Control DEGs
	d - CTE v RHI DEGs
	e - CTERHI v Control DEGs
13. Oligodendrocyte Precursor Cells
	a - findMarker Seurat Clusters
	b - RHI v Control DEGs
	c - CTE v Control DEGs
	d - CTE v RHI DEGs
	e - CTERHI v Control DEGs
14. T cells
	a - findMarker Seurat Clusters
15. Excitatory Neurons
	a - findMarker Layers
	b - RHI v Control DEGs - all Exc Neurons
	c - CTE v Control DEGs - all Exc Neurons
	d - CTE v RHI DEGs - all Exc Neurons
	e - CTERHI v Control DEGs - all Exc Neurons
	f - CTERHI v Control DEGs - L23CUX2LAMP5
	g - CTERHI v Control DEGs - L24CUX2COL5A2
	h - CTERHI v Control DEGs - L45RORBGABRG1
	i - CTERHI v Control DEGs - L45RORBMME
	j - CTERHI v Control DEGs - L5RORBPCP4RPRM
	k - CTERHI v Control DEGs - L5FEZF2PCP4ROBO3
	l - CTERHI v Control DEGs - L56THEMIS
	m - CTERHI v Control DEGs - L6THEMISNTNG2
	n - CTERHI v Control DEGs - L66bFEZF2SYT6SEMA3D
16. Inhibitory neurons
	a - findMarker Layers
	b - RHI v Control DEGs - all Inh Neurons
	c - CTE v Control DEGs - all Inh Neurons
	d - CTE v RHI DEGs - all Inh Neurons
	e - CTERHI v Control DEGs - all Inh Neurons
	f - CTERHI v Control DEGs - CALB2ADARB2
	g - CTERHI v Control DEGs - PVALB
	h - CTERHI v Control DEGs - ADARB2LAMP5
	i - CTERHI v Control DEGs - SST
	j - CTERHI v Control DEGs - RELNCNR1
	k - CTERHI v Control DEGs - PVALBSCUBEPTPRK
	l - CTERHI v Control DEGs - NOS1TOX
17. Microglia Celda Modules and Stats
	a - Modules
	b - LME Statistics
18. Endothelial Celda Modules and Stats
	a - Modules
	b - LME Statistics
19. Astrocyte Celda Modules and Stats
	a - Modules
	b - LME Statistics
