## Supplementary Table 1 for "Repetitive head impacts induce neuronal loss and neuroinflammation in young athletes"

### Sheet: Supp_Table1_DemoSummary_seq
Supplementary Table 1. Single Nucleus RNA Sequencing Group Demographics.
		Control	RHI	CTE	Total/Mean
n		8	9	11	28
Age at death (years)		43.5 ± 7.8	40.7 ± 7.3	39.0 ± 7.7	40.8 ± 7.8	p = 0.49
Contact sports exposure (years)		0	12.7 ±3.6	13.6 ± 5.3		p < 0.001
CTE stage		-	-	1.36 ± 0.48
Data expressed as mean ± standard deviation.
Age at death and years of exposure analyzed with one-way ANOVA.
