## Supplementary Table 2 for "Repetitive head impacts induce neuronal loss and neuroinflammation in young athletes"

### Sheet: Supp_Table2_Demographics_seq
Sample ID Seq	Group	Age	CTE stage	Sequencing Batch	Total Years of RHI exposure	Years of Football Play	PMI (h)	RHI Exposure Source	Level of Football Play
1	Control	42	0	1	0	0		None
2	Control	47	0	1	0	0		None
3	Control	51	0	1	0	0	29	None
4	Control	45	0	1	0	0	41.5	None
5	Control	48	0	2	0	0		None
6	Control	50	0	2	0	0		None
7	Control	25	0	2	0	0		None
8	Control	40	0	2	0	0	31	None
9	RHI	35	0	1	8	8	79	Football	High School
10	RHI	35	0	1	11	8	86	Football, veteran	High School
11	RHI	47	0	1	13	13	52	Football	College
12	RHI	49	0	1	15	9	37	Football, boxing	College
13	RHI	50	0	2	13	0	17.5	Soccer
14	RHI	38	0	2	15	15	68.5	Football	Professional
15	RHI	39	0	2	11	11	14.5	Football	High School
16	RHI	46	0	2	11	11	55.5	Football	College
17	RHI	27	0	2	20	4	49.5	Football, lacrosse
18	CTE	46	1	1	9	9	24	Football	Professional
19	CTE	46	2	1	17	17	43	Football	Professional
20	CTE	46	2	1	12	12	69.5	Football
21	CTE	46	1	1	14	14	54	Football	College
22	CTE	34	1	1	7	7	30	Military (Marine Corps Sargent)
23	CTE	25	2	1	15	15	27	Football	College
24	CTE	43	2	2	14	14	59.5	Football	College
25	CTE	32	1	2	23	8	48	Rugby, veteran
26	CTE	44	1	2	10	10	36	Football	College
27	CTE	27	1	2	10	9	24	Football, wrestling	High School
28	CTE	40	1	2	16	13	45.5	Football	Professional
