## Supplementary Table 3 for "Repetitive head impacts induce neuronal loss and neuroinflammation in young athletes"

### Sheet: Supp_Table3a_Demo_RNAScope
Sample ID in situ	Age	Football years of play	Highest level played	Age of first exposure	CTE Stage
1	39	3	High School/Amateur	34	0
2	21	0	No Football	15	0
3	46	9	Professional	14	1
4	46	17	Professional	14	2
5	35	8	High School/Amateur	7	0
6	46	12		10	2
7	46	14	College	7	1
8	38	15	Professional	13	0
9	27	4		10	0
10	49	25		7	0
11	25	8	College	5	1
12	23	12		10	0
13	30	13	College	5	1
14	27	9	High School/Amateur	8	1
15	47	13	College	9	0
16	21	8		6	0
17	40	2	High School/Amateur	4	0
18	49	15		8	0
19	33	6	College	6	0
20	41	11	College	12	0
21	45	13	College	8	0
22	30	12	High School/Amateur	5	0
23	28	14	High School/Amateur	5	0
24	37	4	High School/Amateur	13	0

### Sheet: Supp_Table3b_Demo_Nissl
Sample Name	Age at Death	PMI (h)	Nissl Staining Batch	Years of Football Play	Binned Exposure	Highest Level Football	CTE stage
1	46	32	2	0	0	0	0
2	34	8	2	0	0	0	0
3	41	67	1	0	0	0	0
4	36	14	2	0	0	0	0
5	28	17	2	0	0	0	0
6	42		1	0	0	0	0
7	22	247	1	2	1	1	0
7	39	50	1	3	1	2	0
8	27	49.5	1	4	1		0
9	34	10	1	2	1	2	0
10	40	24	1	2	1	2	0
11	37	54	1	4	1	2	0
12	38	57	1	1	1	2	0
13	29	76	1	1	1	1	0
14	34		1	1	1	1	0
15	49	39	1	4	1	3	0
16	36	57	1	1	1		0
17	39	12	1	1	1	1	0
18	48	64	2	2	1	2	0
19	45	24	1	1	1	1	1
20	30	59	1	1	1	1	1
21	26		1	3	1	1	2
22	18	50	2	8	2	2	0
23	46	70	1	12	2	5	2
24	33	27	1	6	2	3	0
25	26		1	14	2	3	1
26	22	64	2	6	2	2	0
27	31	23.5	2	5	2		0
28	31	40.5	2	9	2	2	0
29	25	19.5	2	7	2	2	0
30	24	36	1	13	2	2	0
31	45	32	1	13	2	3	0
32	22	20.5	2	11	2	4	0
33	31	73	2	11	2	3	0
34	21	50	2	8	2	2	0
35	20	63.5	2	8	2	2	0
36	44	36	1	10	2	3	1
37	45	48.5	2	12	2	5	1
38	34	72	2	14	2	3	1
39	44	204	1	11.5	2	3	2
40	26		1	12	2	3	2
41	48	40	1	14	2	5	1
42	25	84.5	1	8	2	3	1
43	31	18	1	11	2	3	1
44	34	47	2	10	2	2	1
45	30	39.5	1	13	2	3	1
46	37	5	2	10	2	3	1
47	41	13	1	9	2	3	2
48	23	14.5	1	12	2	3	1
49	24	48	1	11	2	2	1
50	38	23	2	13	2	3	2
51	22	34.5	2	12	2	3	1
52	20	48	1	5	2	1	1
53	25	22	1	12	2	3	2
54	26	29	1	11	2	5	2
55	30		1	8	2	2	1
56	32	35	1	14	2	5	1
57	27	48	1	14	2	5	2
58	33	19.5	2	11	2	5	2
59	29	65.5	2	16	3	3	0
60	38	68.5	1	15	3	4	0
61	25	26	1	17	3	3	0
62	49	45.5	1	25	3		0
63	49		1	15	3	3	0
64	38	59	1	15	3	3	0
65	47	24	1	18	3	5	0
66	34	3.5	1	15	3	3	0
67	35	60.5	2	15	3	5	0
68	45	67	1	28	3	4	0
69	47	39	1	21	3	5	0
70	36	100	1	15	3	3	0
71	43	72	1	23	3	5	0
72	50	66	1	15	3	3	0
73	26		1	15	3	3	2
74	31	100	1	15	3	2	2
75	32	104	2	22	3	5	2
76	31		1	18	3	5	2
76	41	24	2	17	3	5	2
77	41	24	1	17	3	3	2
78	38	45	2	23	3	5	2
79	31	16	1	16	3	5	1
80	29	23	1	15	3	3	2
81	49	73	1	17	3	5	2
82	47	69	1	15	3	5	2
83	50	67	2	15	3	5	2
84	26	43.5	2	15	3	5	1
85	45	61	2	16	3	5	1
86	37	33	2	15	3	5	1
