## Supplementary Table 4 for "Repetitive head impacts induce neuronal loss and neuroinflammation in young athletes"

### Sheet: Supp_Table_4_antibodies
Target	Cat#	Vendor	Dilution	Secondary Species	Antigen Retrieval Method
SPP1	HPA027541	Sigma Aldrich	1:500	Rb	AR9
Iba1	019-19741	Wako/Fujifilm	1:500	Rb	AR6
AT8	ENMN1020	invitrogen	1:500	M	AR6
P2RY12	HPA013796	Sigma Aldrich	1:2000	Rb	AR6
GLUT1	ab115730	abcam	1:500	Rb	AR9
