## Supplementary Table 5 for "Repetitive head impacts induce neuronal loss and neuroinflammation in young athletes"

### Sheet: Supp_Table 1e_RNAScopeProbes
Target	Cat#	Opal Dye Concentration
CUX2	425588-C3	1:300
LAMP5	487698	1:300
SPP1	420108	1:500
HIF1A	605228-C2	1:500
P2RY12	450398-C4	1:500
TGFB1	400888-C3	1:500
TGFBR2	407948	1:500
ITGAV	488398-C2	1:500
