## Supplementary Table 14 for "Repetitive head impacts induce neuronal loss and neuroinflammation in young athletes"

### Sheet: SuppTable14a_TCell_findMarker
Gene	Log2_FC	Pvalue	FDR	Seurat_louvain_Resolution0.8	clusterExprPerc	ControlExprPerc	clusterAveExpr
THEMIS	1.50282	5.58584e-13	1.87338e-08	0	0.814815	0.379562	2.58417
INPP4B	0.929595	7.14986e-07	0.00114187	0	0.638889	0.335766	1.80982
BCL2	0.91487	6.22076e-06	0.00613624	0	0.601852	0.335766	1.88563
TTC39C	0.890796	1.33361e-07	0.000355671	0	0.62037	0.343066	1.67772
CAMK4	0.849868	1.02654e-05	0.00930491	0	0.685185	0.394161	1.90706
RBMS1	0.740797	1.11863e-05	0.00961967	0	0.546296	0.313869	1.46702
ZBTB20	0.735	4.70757e-07	0.000789413	0	0.824074	0.686131	2.60389
ATXN1	0.724751	4.50446e-05	0.0256052	0	0.814815	0.627737	2.47748
LINC01934	0.713941	3.78383e-05	0.0218797	0	0.555556	0.343066	1.5256
TSPAN5	0.709497	4.88068e-06	0.00511526	0	0.472222	0.211679	1.17998
PARP8	0.686521	2.62726e-05	0.017277	0	0.935185	0.80292	3.1888
RASGRF2	0.671715	8.17259e-07	0.00121672	0	0.425926	0.160584	0.945048
HIP1	0.63545	4.6947e-06	0.00507906	0	0.314815	0.0948905	0.825624
IFNG-AS1	0.617531	4.55048e-07	0.000789413	0	0.259259	0.0364964	0.720523
KIAA1551	0.61225	7.56897e-05	0.0409432	0	0.583333	0.408759	1.55789
ABR	0.596519	2.50759e-05	0.0168199	0	0.425926	0.20438	0.999327
PHTF2	0.580089	1.29413e-05	0.010586	0	0.37963	0.160584	0.879454
NFIA	0.565544	2.38472e-05	0.0163222	0	0.314815	0.10219	0.806185
MBNL1	0.511382	3.11419e-05	0.0197064	0	0.962963	0.912409	3.55083
ITGA1	0.3258	3.74484e-05	0.0218797	0	0.157407	0.0145985	0.360553
GNLY	2.15614	1.49744e-28	5.0221e-24	1	0.774194	0.0710383	2.35356
CD247	1.63998	4.69371e-17	2.24882e-13	1	0.903226	0.590164	3.20822
ZEB2	1.5678	4.07948e-13	7.20093e-10	1	0.774194	0.262295	2.31393
AOAH	1.5496	1.21409e-10	1.27244e-07	1	0.903226	0.57377	3.40266
KLRF1	1.49259	3.31649e-26	5.56141e-22	1	0.580645	0.010929	1.52872
BNC2	1.43858	6.34514e-24	7.09344e-20	1	0.532258	0.010929	1.46754
MCTP2	1.4296	1.01458e-12	1.62033e-09	1	0.709677	0.26776	2.06773
TXK	1.28904	1.27815e-12	1.94848e-09	1	0.645161	0.185792	1.75161
C1orf21	1.28207	1.23008e-16	5.15682e-13	1	0.677419	0.136612	1.58655
PTPN12	1.24154	2.73598e-16	9.17593e-13	1	0.612903	0.10929	1.49192
RAP1GAP2	1.22413	9.84063e-15	2.53873e-11	1	0.612903	0.125683	1.51431
KLRD1	1.12072	3.25192e-11	4.03936e-08	1	0.645161	0.185792	1.58171
PRF1	1.11355	1.59021e-16	5.92585e-13	1	0.483871	0.0546448	1.20518
MTSS1	1.09144	1.708e-17	1.14566e-13	1	0.467742	0.0327869	1.15805
FNDC3B	1.07642	2.32967e-08	1.42059e-05	1	0.66129	0.344262	1.86474
CEMIP2	1.07213	1.39486e-07	6.66468e-05	1	0.790323	0.469945	2.29519
HSH2D	1.03314	1.6728e-15	5.10021e-12	1	0.467742	0.0491803	1.13752
NKG7	1.02928	3.95184e-13	7.20093e-10	1	0.451613	0.0655738	1.17332
DIP2A	1.02391	7.98445e-08	4.25051e-05	1	0.693548	0.327869	1.80046
HIPK2	1.01011	6.18344e-11	7.15104e-08	1	0.516129	0.131148	1.29676
GZMB	1.00555	2.26007e-17	1.2633e-13	1	0.435484	0.0218579	1.05313
YES1	1.00413	4.93265e-11	5.90826e-08	1	0.516129	0.120219	1.28296
ZBTB16	0.990361	6.50237e-10	6.23075e-07	1	0.532258	0.153005	1.33852
PPM1L	0.974111	8.22741e-12	1.06127e-08	1	0.419355	0.0655738	1.1162
FAM49B	0.972055	2.0609e-06	0.000705291	1	0.822581	0.453552	2.11638
SORL1	0.970111	5.38186e-07	0.000220118	1	0.709677	0.371585	1.86724
NCALD	0.959015	1.6235e-07	7.52593e-05	1	0.725806	0.349727	1.80642
MYO1F	0.945168	5.18364e-08	2.84998e-05	1	0.612903	0.262295	1.538
VAV3	0.94431	3.90881e-07	0.000161844	1	0.596774	0.251366	1.56621
GNG2	0.933882	2.29452e-06	0.000762857	1	0.774194	0.469945	2.12307
CTBP2	0.933042	6.89333e-15	1.92657e-11	1	0.451613	0.0437158	1.0332
GSAP	0.924396	5.45116e-10	5.37709e-07	1	0.435484	0.0983607	1.13428
SYNE1	0.905243	1.31841e-06	0.00047545	1	0.790323	0.530055	2.16888
TGFBR3	0.90158	1.87436e-07	8.49493e-05	1	0.645161	0.251366	1.51641
LYN	0.8994	1.15639e-13	2.58554e-10	1	0.435484	0.0437158	1.01577
CARD11	0.884675	4.23764e-05	0.00929539	1	0.774194	0.508197	2.14813
PLEKHA2	0.858495	2.36808e-07	0.000103144	1	0.596774	0.262295	1.44534
RIN3	0.838662	5.53739e-07	0.000221087	1	0.596774	0.256831	1.4204
AUTS2	0.829459	3.08743e-05	0.00719071	1	0.645161	0.371585	1.75077
PTPRJ	0.828017	1.29134e-05	0.00338352	1	0.774194	0.464481	1.96921
CNOT6L	0.82031	0.000120734	0.0214243	1	0.870968	0.644809	2.71693
JAZF1	0.788732	4.41251e-05	0.00935501	1	0.645161	0.371585	1.68125
SPON2	0.788	1.54377e-09	1.32756e-06	1	0.435484	0.0983607	0.993536
PDE4D	0.783874	3.84332e-05	0.00865082	1	0.645161	0.371585	1.67751
MYBL1	0.780845	7.09635e-05	0.0137571	1	0.645161	0.382514	1.7331
HAVCR2	0.778934	9.66989e-13	1.62033e-09	1	0.387097	0.0382514	0.858145
PLAC8	0.777721	1.82962e-08	1.15777e-05	1	0.483871	0.136612	1.08999
VPS37B	0.775497	1.50176e-05	0.00387432	1	0.516129	0.234973	1.33526
HIVEP3	0.769921	1.05993e-05	0.00286677	1	0.483871	0.218579	1.27422
NPC1	0.764725	7.24069e-07	0.00026982	1	0.564516	0.229508	1.25138
CREM	0.757231	7.44524e-06	0.00213417	1	0.516129	0.224044	1.27633
AKNA	0.756084	5.10675e-05	0.0104027	1	0.645161	0.393443	1.6722
MAP3K8	0.754683	2.06541e-07	9.11442e-05	1	0.419355	0.120219	1.03029
TNFRSF1B	0.736348	8.49387e-06	0.00235428	1	0.516129	0.224044	1.24983
GK5	0.735733	6.97215e-08	3.77148e-05	1	0.387097	0.0983607	0.934381
NCAM1	0.709834	8.63692e-10	7.62276e-07	1	0.5	0.125683	0.928496
ABHD2	0.70898	2.72215e-08	1.60167e-05	1	0.435484	0.114754	0.935985
PLCG2	0.688434	1.41091e-07	6.66468e-05	1	0.419355	0.10929	0.943731
NCR1	0.687267	4.00362e-12	5.83798e-09	1	0.33871	0.0273224	0.735765
LINC00299	0.679853	1.97889e-09	1.61873e-06	1	0.33871	0.0491803	0.78753
TMEM71	0.667581	4.97528e-05	0.0102444	1	0.516129	0.245902	1.22524
DOCK5	0.665996	1.57678e-06	0.000550853	1	0.306452	0.0765027	0.828632
EIF4G3	0.665095	0.000112831	0.0201886	1	0.564516	0.289617	1.34241
BTG1	0.659839	0.000247735	0.0372581	1	0.645161	0.420765	1.62873
PRKCH	0.656191	2.58671e-05	0.00610938	1	0.935484	0.819672	3.07866
TFDP2	0.652908	4.73384e-05	0.00986109	1	0.419355	0.180328	1.0544
MIR646HG	0.652731	4.19259e-08	2.38324e-05	1	0.290323	0.0437158	0.758656
L3MBTL4	0.644295	4.00443e-09	2.92343e-06	1	0.33871	0.0546448	0.753723
LPCAT1	0.643329	2.29735e-06	0.000762857	1	0.403226	0.131148	0.910586
DTHD1	0.642634	0.00020026	0.0319097	1	0.467742	0.213115	1.19239
CD38	0.630628	4.87902e-10	4.95857e-07	1	0.322581	0.0382514	0.704997
GNPTAB	0.620264	2.15188e-05	0.00528521	1	0.516129	0.20765	1.09128
MAN1A1	0.619668	7.87486e-05	0.0150061	1	0.451613	0.224044	1.10455
LYST	0.618087	0.000329439	0.0476238	1	0.516129	0.256831	1.25864
CD300A	0.614989	1.04503e-08	7.15272e-06	1	0.322581	0.0491803	0.727346
ARL4C	0.610526	1.20677e-06	0.000439921	1	0.532258	0.202186	0.993753
LINC01505	0.608191	3.5964e-09	2.74128e-06	1	0.274194	0.0273224	0.667247
SCLT1	0.60241	4.30776e-05	0.00932089	1	0.403226	0.163934	0.964229
LINC02384	0.595737	6.9149e-07	0.000260575	1	0.322581	0.0710383	0.772333
AC008014.1	0.593037	4.88654e-08	2.73141e-05	1	0.290323	0.0437158	0.69224
OSBPL5	0.590989	1.7457e-08	1.12591e-05	1	0.33871	0.0601093	0.711301
LINGO2	0.589611	2.44554e-08	1.46462e-05	1	0.322581	0.0546448	0.701896
SH2D1B	0.579252	2.4928e-13	5.22522e-10	1	0.274194	0	0.579252
GFOD1	0.575843	7.91444e-10	7.17391e-07	1	0.403226	0.0710383	0.707133
PRR5L	0.571166	1.05172e-05	0.00286677	1	0.419355	0.147541	0.885601
LGR6	0.560664	2.82492e-06	0.000919828	1	0.290323	0.0710383	0.692953
PDGFD	0.560417	8.31954e-06	0.00232517	1	0.370968	0.10929	0.8228
TBXAS1	0.553167	7.55743e-10	7.04059e-07	1	0.274194	0.0218579	0.592635
TTC38	0.532063	6.15647e-12	8.60315e-09	1	0.306452	0.0163934	0.563552
AGK	0.523126	7.72005e-06	0.00219419	1	0.354839	0.103825	0.746744
POM121	0.519013	3.26215e-05	0.00754525	1	0.403226	0.153005	0.825708
ITGAX	0.518714	7.53244e-11	8.42077e-08	1	0.241935	0.00546448	0.529425
ADCY7	0.513817	4.38936e-05	0.00935501	1	0.354839	0.131148	0.768356
SYK	0.513191	7.57459e-12	1.01615e-08	1	0.241935	0	0.513191
ADGRG1	0.509574	1.10657e-08	7.42246e-06	1	0.290323	0.0382514	0.586828
CPT1A	0.50901	6.16205e-07	0.000239115	1	0.274194	0.0491803	0.610738
TCF25	0.504014	0.000255364	0.0382339	1	0.516129	0.240437	1.01903
RHBDF2	0.498262	1.10523e-07	5.61627e-05	1	0.274194	0.0382514	0.591869
IL18RAP	0.495418	3.99714e-05	0.00887789	1	0.33871	0.10929	0.755213
FOSL2	0.49279	5.79313e-06	0.00172127	1	0.322581	0.0874317	0.674244
ST3GAL4	0.488925	4.08151e-09	2.92343e-06	1	0.274194	0.0273224	0.5385
ST8SIA6	0.476737	5.45368e-06	0.0016478	1	0.290323	0.0655738	0.639138
RPS23	0.471357	3.03113e-07	0.000128681	1	0.370968	0.0874317	0.6298
RPLP2	0.469826	6.66108e-06	0.0019426	1	0.33871	0.0928962	0.66068
ITGAM	0.468578	4.09688e-09	2.92343e-06	1	0.225806	0.010929	0.496598
IVNS1ABP	0.461932	0.000217315	0.0335867	1	0.354839	0.136612	0.743736
RPL3	0.461745	0.000183336	0.0305906	1	0.419355	0.174863	0.795241
ACTB	0.457101	0.000205983	0.0324332	1	0.435484	0.185792	0.837199
RPL19	0.45697	9.25098e-05	0.0174303	1	0.354839	0.131148	0.706853
CEP78	0.455068	4.38916e-05	0.00935501	1	0.306452	0.0928962	0.652461
SUGP2	0.453567	9.49248e-05	0.0177854	1	0.33871	0.120219	0.698709
IGF1R	0.452084	6.73259e-05	0.0131278	1	0.370968	0.120219	0.761102
TLE1	0.448506	8.49539e-08	4.45185e-05	1	0.225806	0.0218579	0.488322
CD244	0.444821	1.47458e-06	0.000520573	1	0.241935	0.0382514	0.530967
SETBP1	0.444742	0.00015582	0.0267994	1	0.241935	0.0710383	0.585273
AC243829.2	0.443243	4.66518e-06	0.00144871	1	0.290323	0.0655738	0.591735
ITGB2	0.442771	2.21481e-05	0.00538264	1	0.322581	0.0928962	0.640946
PLEK	0.434825	3.78729e-07	0.000158773	1	0.258065	0.0382514	0.523708
FCGR3A	0.432431	1.13535e-07	5.68321e-05	1	0.241935	0.0273224	0.489786
TERF1	0.429255	4.97893e-05	0.0102444	1	0.322581	0.0983607	0.639434
S1PR5	0.428819	1.43871e-08	9.46106e-06	1	0.209677	0.010929	0.444069
MIR181A2HG	0.427907	5.7995e-06	0.00172127	1	0.209677	0.0327869	0.492772
MCL1	0.427849	0.000343195	0.0487715	1	0.354839	0.136612	0.727715
AGPAT4	0.426684	0.000202327	0.0320078	1	0.354839	0.136612	0.704622
PFN1	0.42001	1.21977e-07	6.01597e-05	1	0.241935	0.0273224	0.475487
GNAL	0.412307	2.96558e-09	2.31302e-06	1	0.225806	0.010929	0.425114
SAMD9	0.401851	0.000134421	0.0237275	1	0.258065	0.0765027	0.555746
EPDR1	0.397242	1.44365e-06	0.000515075	1	0.225806	0.0327869	0.458982
TRGC1	0.392667	0.000174964	0.0294979	1	0.258065	0.0765027	0.564767
EFHD2	0.390369	4.24055e-05	0.00929539	1	0.241935	0.0601093	0.499091
ATP8B4	0.383511	6.20739e-07	0.000239115	1	0.209677	0.0218579	0.435399
DDIT4	0.375341	6.05804e-07	0.000239029	1	0.209677	0.0218579	0.429366
FLNA	0.375005	0.000357178	0.0499126	1	0.322581	0.120219	0.620425
PRKD3	0.37151	0.000284075	0.0416039	1	0.322581	0.10929	0.606441
SLFN13	0.369196	2.27817e-05	0.00545752	1	0.258065	0.0601093	0.495011
ADGRG5	0.366935	4.43511e-05	0.00935501	1	0.225806	0.0491803	0.473714
THEMIS2	0.36637	2.09647e-08	1.30206e-05	1	0.209677	0.010929	0.391325
PRSS23	0.361116	2.71059e-06	0.000891253	1	0.209677	0.0273224	0.422637
TOGARAM2	0.360023	5.49456e-07	0.000221087	1	0.209677	0.0218579	0.40671
MYOM2	0.359118	9.16172e-08	4.72716e-05	1	0.193548	0.010929	0.377948
SLC15A4	0.341604	6.29248e-05	0.012414	1	0.209677	0.0437158	0.435016
PLEKHG3	0.337911	2.07983e-05	0.00528435	1	0.193548	0.0327869	0.387279
GZMH	0.3314	5.44327e-05	0.0109315	1	0.209677	0.0437158	0.422213
TBX21	0.329243	2.9978e-05	0.00703078	1	0.193548	0.0327869	0.395962
FCRL3	0.326886	2.16178e-06	0.000732343	1	0.16129	0.010929	0.348552
CD7	0.323559	0.000247098	0.0372581	1	0.241935	0.0710383	0.463679
MAST3	0.320296	0.00022681	0.0345761	1	0.258065	0.0765027	0.474288
IFITM2	0.317171	1.85427e-05	0.00474721	1	0.209677	0.0382514	0.384489
RNF165	0.315643	8.84703e-11	9.57135e-08	1	0.241935	0.00546448	0.325276
RASSF4	0.313654	3.93669e-05	0.00880191	1	0.145161	0.0163934	0.336487
CX3CR1	0.311492	6.27412e-07	0.000239115	1	0.193548	0.0163934	0.346039
MXD1	0.302289	1.13757e-05	0.00305213	1	0.193548	0.0273224	0.359321
LMNB1	0.296398	3.74458e-05	0.00854324	1	0.177419	0.0273224	0.349362
WIPI1	0.296166	1.00447e-05	0.00276129	1	0.177419	0.0218579	0.334623
POLR2A	0.291631	0.000196591	0.0316984	1	0.209677	0.0491803	0.395872
EPB41L4A	0.287876	0.000150674	0.0260496	1	0.16129	0.0273224	0.351425
LINC00298	0.287124	6.11403e-09	4.27193e-06	1	0.177419	0	0.287124
METRNL	0.285994	0.00033098	0.0476412	1	0.209677	0.0546448	0.395113
MEX3C	0.283271	3.3144e-05	0.00761358	1	0.193548	0.0327869	0.349048
FCHO2	0.282313	0.000275492	0.0407024	1	0.177419	0.0382514	0.358065
KLRC2	0.264684	6.03686e-05	0.0119801	1	0.145161	0.0163934	0.30246
FGFBP2	0.263219	5.24054e-05	0.0105878	1	0.145161	0.0163934	0.297651
CTSW	0.259554	0.000311875	0.0454769	1	0.177419	0.0382514	0.339451
TYROBP	0.251777	1.63812e-07	7.52593e-05	1	0.145161	0	0.251777
FCER1G	0.247106	8.38047e-07	0.000308862	1	0.129032	0	0.247106
NFU1	0.242731	7.83517e-06	0.0022082	1	0.129032	0.00546448	0.251317
ZNF516	0.23855	1.30998e-05	0.00340575	1	0.16129	0.0163934	0.274331
PALLD	0.237733	5.11791e-05	0.0104027	1	0.145161	0.0163934	0.265985
COX7A2L	0.237466	0.000150684	0.0260496	1	0.145161	0.0218579	0.266258
FGR	0.237291	0.000175028	0.0294979	1	0.145161	0.0218579	0.278648
MSANTD4	0.234773	0.000164173	0.0279495	1	0.145161	0.0218579	0.271576
CMTR2	0.231761	0.000186554	0.030821	1	0.145161	0.0218579	0.272727
ANAPC11	0.230529	1.21625e-05	0.00323736	1	0.145161	0.010929	0.25491
IL2RG	0.22929	0.000147675	0.0257955	1	0.16129	0.0273224	0.27362
GOLIM4	0.22889	0.000198792	0.0318999	1	0.145161	0.0218579	0.276118
LDB2	0.223438	4.7123e-05	0.00986109	1	0.16129	0.0218579	0.261757
FANCI	0.215611	0.000189639	0.0311744	1	0.0967742	0.00546448	0.224674
SCD5	0.209153	0.000139014	0.0244096	1	0.16129	0.0273224	0.241953
IGFBP7	0.204425	3.81924e-05	0.00865082	1	0.112903	0.00546448	0.20961
SLC22A15	0.203671	4.26188e-06	0.00136128	1	0.112903	0	0.203671
RARRES3	0.201212	0.000190553	0.0311744	1	0.145161	0.0218579	0.235925
CHST2	0.197935	1.90579e-06	0.000658931	1	0.145161	0.00546448	0.212404
AREG	0.190749	2.15896e-05	0.00528521	1	0.0967742	0	0.190749
KIR3DX1	0.188104	2.15896e-05	0.00528521	1	0.0967742	0	0.188104
COX8A	0.187241	5.49421e-05	0.0109681	1	0.145161	0.0163934	0.216866
RHOBTB2	0.183825	0.000212482	0.0329918	1	0.0967742	0.00546448	0.196584
CLIC3	0.182844	2.15896e-05	0.00528521	1	0.0967742	0	0.182844
MRPL27	0.181296	0.000281167	0.0413587	1	0.129032	0.0163934	0.221085
AL592295.4	0.180428	0.000234801	0.0356324	1	0.129032	0.0163934	0.211314
NFKBIB	0.161599	0.000109279	0.0197044	1	0.0806452	0	0.161599
FURIN	0.159269	0.000212482	0.0329918	1	0.0967742	0.00546448	0.171643
VAMP8	0.15858	0.000200756	0.0319097	1	0.0967742	0.00546448	0.170896
TRDC	0.153205	0.000109279	0.0197044	1	0.0806452	0	0.153205
SIGLEC7	0.15104	0.000109279	0.0197044	1	0.0806452	0	0.15104
LEF1	1.85595	3.78743e-25	1.27023e-20	2	0.675	0.0487805	1.96948
PRKCA	1.71922	1.03421e-14	1.15618e-10	2	0.8	0.22439	2.24597
BACH2	1.58047	1.5684e-12	7.51443e-09	2	0.75	0.229268	2.1407
MAML2	1.50622	1.02146e-08	2.01517e-05	2	0.775	0.370732	2.53237
ANK3	1.39685	2.83543e-08	4.89909e-05	2	0.8	0.395122	2.36675
SERINC5	1.37174	3.42343e-13	2.87037e-09	2	0.7	0.165854	1.75099
IL7R	1.24654	7.40606e-07	0.000776202	2	0.675	0.282927	2.03835
PSMA1	1.2189	1.59275e-10	5.34177e-07	2	0.625	0.17561	1.6105
FHIT	1.20706	9.77618e-10	2.98067e-06	2	0.5	0.121951	1.47987
PDE3B	1.17917	8.089e-06	0.00530689	2	0.8	0.546341	2.86359
ARHGAP15	1.13346	4.45516e-08	6.79169e-05	2	0.975	0.780488	3.56747
NELL2	1.13105	1.00515e-08	2.01517e-05	2	0.525	0.146341	1.43243
TSHZ2	1.04353	1.84969e-19	3.10174e-15	2	0.375	0	1.04353
INPP4B	1.00153	0.000135593	0.0392028	2	0.725	0.419512	2.12802
PVT1	0.965059	3.02558e-09	6.7648e-06	2	0.55	0.131707	1.26897
CAMK4	0.951269	0.00013063	0.0383094	2	0.775	0.473171	2.22778
CDC14A	0.912199	3.68759e-05	0.0176678	2	0.625	0.341463	1.72034
PLCL1	0.891101	3.81542e-06	0.00328106	2	0.5	0.17561	1.32432
ITK	0.864056	8.76185e-05	0.0296187	2	0.75	0.502439	2.10254
SESN3	0.851749	6.02953e-08	8.7921e-05	2	0.475	0.121951	1.10651
PAG1	0.84508	0.000106225	0.0329869	2	0.675	0.35122	1.67767
GNAQ	0.828543	3.44793e-06	0.00312532	2	0.525	0.195122	1.26834
HSPD1	0.817562	1.44387e-07	0.000201769	2	0.425	0.102439	1.02726
LDLRAD4	0.790222	0.000179191	0.0469509	2	0.475	0.214634	1.29141
FOXP1	0.780644	0.000153936	0.0426671	2	0.85	0.687805	2.6977
AC139720.1	0.763898	2.90545e-07	0.000360899	2	0.375	0.0829268	0.952953
TCF7	0.744242	2.92151e-08	4.89909e-05	2	0.45	0.097561	0.950777
FAAH2	0.71222	1.93079e-12	8.09433e-09	2	0.35	0.0243902	0.760248
CSGALNACT1	0.70368	4.24104e-05	0.0192211	2	0.325	0.097561	0.91425
SELL	0.703485	4.62814e-13	3.10437e-09	2	0.325	0.0146341	0.731176
ABCC1	0.696655	4.56112e-05	0.0203961	2	0.55	0.219512	1.17668
SSBP2	0.689867	2.63864e-05	0.0142254	2	0.425	0.146341	1.02238
CD55	0.683004	0.00018788	0.0488459	2	0.5	0.219512	1.16802
TESPA1	0.670113	2.89354e-08	4.89909e-05	2	0.35	0.0634146	0.760935
RASSF3	0.655426	0.000193198	0.049842	2	0.575	0.243902	1.21529
MTR	0.650296	2.05165e-05	0.0118635	2	0.475	0.160976	0.990008
FAM19A1	0.638916	2.45229e-05	0.0137075	2	0.425	0.141463	0.940524
RNF145	0.632992	2.27019e-05	0.0129047	2	0.475	0.165854	0.991093
N4BP2	0.632644	1.35709e-06	0.00133865	2	0.375	0.0926829	0.817015
RNF157	0.626675	8.44239e-06	0.00534228	2	0.475	0.160976	0.907335
JAK3	0.62464	2.86245e-05	0.0150001	2	0.475	0.160976	0.969928
EDA	0.623323	1.14714e-09	3.20607e-06	2	0.25	0.0146341	0.658514
TIAM1	0.616435	1.60831e-09	4.14919e-06	2	0.325	0.0341463	0.701769
PCAT1	0.61426	8.59186e-05	0.0294034	2	0.4	0.131707	0.945664
SNX9	0.613529	3.68217e-06	0.00324981	2	0.45	0.131707	0.875137
IL6ST	0.559266	8.53436e-05	0.0294034	2	0.35	0.112195	0.798272
TBC1D4	0.556249	3.01627e-07	0.000361285	2	0.275	0.0390244	0.643597
CMTM8	0.542467	1.6853e-07	0.000226086	2	0.25	0.0292683	0.588259
FOXK1	0.519902	0.000166458	0.0446612	2	0.35	0.117073	0.74906
USP10	0.513444	0.000129671	0.0383094	2	0.35	0.117073	0.742066
NBPF15	0.512932	3.27665e-06	0.00305256	2	0.325	0.0682927	0.663775
GREM2	0.500658	2.28588e-09	5.47598e-06	2	0.2	0.00487805	0.513653
ITGA6	0.467667	0.000161769	0.044008	2	0.35	0.112195	0.692846
LINC01550	0.451966	0.000104369	0.0328931	2	0.3	0.0829268	0.62642
SLC7A6	0.442014	0.000101894	0.0325459	2	0.35	0.102439	0.654409
PELI1	0.43369	0.000108503	0.033385	2	0.225	0.0487805	0.528844
FAM13A	0.421875	2.9312e-05	0.0151241	2	0.25	0.0487805	0.538523
AC008892.1	0.421311	2.18053e-07	0.000281272	2	0.2	0.0146341	0.454049
TRABD2A	0.420686	0.000145715	0.0410671	2	0.275	0.0731707	0.572824
TAF4B	0.411663	1.91692e-05	0.0112789	2	0.225	0.0390244	0.490224
CCR7	0.391042	8.47821e-11	3.15936e-07	2	0.2	0	0.391042
C1orf112	0.388838	0.000109621	0.0334226	2	0.25	0.0585366	0.506242
MMS19	0.377494	0.000174996	0.0462126	2	0.25	0.0634146	0.490877
ALPK1	0.36458	3.59718e-08	5.74487e-05	2	0.175	0.00487805	0.376171
KLF7	0.359414	5.55025e-06	0.00413654	2	0.2	0.0243902	0.400022
TPCN1	0.346647	0.000131361	0.0383094	2	0.175	0.0292683	0.400621
DIRC3	0.342353	3.06719e-05	0.015586	2	0.2	0.0292683	0.420416
WDR45B	0.339525	7.1512e-05	0.0292484	2	0.225	0.0439024	0.430335
AL359232.1	0.333084	0.000151496	0.0423406	2	0.15	0.0195122	0.389014
FAM241A	0.325566	0.000156866	0.0431227	2	0.175	0.0292683	0.386739
IL2RA	0.317347	5.05357e-07	0.000546731	2	0.15	0.00487805	0.329076
CHCHD6	0.315635	1.68541e-05	0.0100938	2	0.175	0.0195122	0.360895
ANKZF1	0.313577	5.19263e-05	0.0229145	2	0.175	0.0243902	0.363281
THEM4	0.294407	0.000162711	0.044008	2	0.225	0.0487805	0.381433
ADAM23	0.291655	3.19658e-07	0.000369679	2	0.25	0.0292683	0.339997
IL6R	0.290836	0.00014305	0.0406578	2	0.15	0.0195122	0.330413
GLIS3	0.276455	7.12457e-05	0.0292484	2	0.125	0.0097561	0.303418
URB2	0.24886	7.24072e-06	0.00485679	2	0.125	0.00487805	0.257867
PTPN13	0.246675	3.43602e-05	0.016701	2	0.15	0.0146341	0.274999
SGPP2	0.244942	3.43602e-05	0.016701	2	0.15	0.0146341	0.27009
BAG3	0.239158	6.17838e-05	0.0264977	2	0.125	0.0097561	0.253625
TRUB1	0.237602	6.93753e-06	0.00474838	2	0.125	0.00487805	0.245273
CUBN	0.237311	0.00014305	0.0406578	2	0.15	0.0195122	0.271256
ATIC	0.229524	5.96543e-05	0.0259829	2	0.175	0.0243902	0.273381
SH2D3A	0.228189	0.000169815	0.0452004	2	0.15	0.0195122	0.269933
AL121748.1	0.226879	9.66755e-05	0.0314787	2	0.1	0.00487805	0.235905
IL11RA	0.223306	6.20299e-06	0.00433408	2	0.15	0.0097561	0.246084
LPCAT4	0.218433	5.75508e-06	0.00419595	2	0.15	0.0097561	0.233026
FASTKD2	0.216177	7.84928e-05	0.0294034	2	0.175	0.0243902	0.269382
SCML1	0.210671	7.64756e-05	0.0294034	2	0.125	0.0097561	0.234219
ANKRD55	0.210106	5.36363e-06	0.00408831	2	0.1	0	0.210106
SLC44A5	0.207477	5.97502e-06	0.00426362	2	0.15	0.0097561	0.22809
CRYBG3	0.205341	5.36363e-06	0.00408831	2	0.1	0	0.205341
ALG9	0.195731	5.36363e-06	0.00408831	2	0.1	0	0.195731
CBR3	0.187997	8.46722e-05	0.0294034	2	0.075	0	0.187997
MCUR1	0.169915	0.000104943	0.0328931	2	0.1	0.00487805	0.17952
SETD1A	0.169464	0.000100729	0.0324832	2	0.1	0.00487805	0.17741
TBR1	0.165746	0.000113874	0.0340991	2	0.1	0.00487805	0.17782
AC012636.1	0.16073	5.36363e-06	0.00408831	2	0.1	0	0.16073
TRMT5	0.15641	8.46722e-05	0.0294034	2	0.075	0	0.15641
C17orf97	0.154007	8.46722e-05	0.0294034	2	0.075	0	0.154007
LINC02018	0.152139	8.46722e-05	0.0294034	2	0.075	0	0.152139
ZEB2	1.67238	4.7983e-10	1.60925e-05	3	0.828571	0.319048	2.57635
SYTL3	1.29748	5.48598e-07	0.00453621	3	0.971429	0.62381	3.0669
FYN	0.972379	5.31729e-07	0.00453621	3	0.971429	0.857143	3.63212
PTPRC	0.737234	1.74933e-06	0.00733362	3	1	0.942857	3.95416
MSC-AS1	0.468351	6.75957e-06	0.0226703	3	0.228571	0.0333333	0.525389
NUP155	0.436199	5.71415e-08	0.000958205	3	0.257143	0.0238095	0.487971
PRKACA	0.337269	4.89798e-06	0.018252	3	0.171429	0.0142857	0.363097
SOX13	0.311049	9.46791e-07	0.00453621	3	0.142857	0.0047619	0.312222
NUMBL	0.253775	8.50968e-07	0.00453621	3	0.114286	0	0.253775
AL049869.3	0.238308	8.50968e-07	0.00453621	3	0.114286	0	0.238308
